# Systematic analysis of the type VII secretion system in *Streptococcus gallolyticus* subsp. *gallolyticus* reveals genomic diversity and functional associations

**DOI:** 10.64898/2026.04.05.716583

**Authors:** Guadalupe Calderon, Jyoti Tamang, Sarah Woodfin, Isaac Prah, Julian Hurdle, Yi Xu

## Abstract

*Streptococcus gallolyticus* subsp. *gallolyticus* (*Sgg*) is an opportunistic pathobiont associated with bacteremia, infective endocarditis, and colorectal cancer. However, the genomic diversity of this subspecies and the distribution of key virulence determinants, particularly the type VII secretion system (T7SS), remain poorly characterized. Here, we performed genomic analyses of 76 *Sgg* strains from diverse geographic and host origins. Core- and pan-genome analyses, multi locus sequence typing, and phylogenetic reconstruction revealed dominant sequence types (STs) that correlate with geographic origin or source of isolation. Furthermore, systematic characterization of the T7SS locus identified five new T7SS subtypes and demonstrated a strong association between T7SS subtype and ST. We further expanded the known repertoire of T7SS LXG domain-containing polymorphic toxins (LXG toxins) in *Sgg* substantially through genome-wide searches. Distinct distribution patterns were observed for the LXG toxins across the strains. Lastly, our data indicated that T7SS subtype was significantly associated with biofilm formation capacity of *Sgg* strains. Together, these findings advance our understanding of *Sgg* genomic diversity, reveal substantial lineage-associated variation in T7SS architecture and effector repertoires, and suggest a previously unrecognized connection between T7SS and biofilm formation in *Sgg*.
