## Supplementary Data for "Systematic analysis of the type VII secretion system in *Streptococcus gallolyticus* subsp. *gallolyticus* reveals genomic diversity and functional associations"

### Sheet: TABLE S1
Strain	Total bases (after trimmning and filtering)	Genome Size (bases)	Genome coverage (total bases/ genome size)	# contigs	N50 (nt)	% G+C	# CDS	# tRNA	# rRNA
TX20001	1213956686	2196937	552.568	15	310507	37.6	2058	76	21
TX20002	1342548765	2206747	608.384	7	1453371	37.68	2075	70	18
TX20004	941696505	2298767	409.653	1	402294	37.58	2184	72	18
TX20006	1065662748	2257932	471.964	1	162936	37.57	2174	71	18
TX20007	878450523	2154520	407.724	1	385216	37.58	2077	70	18
TX20008	1132851771	2305072	491.46	7	196555	37.43	2210	59	15
TX20009	1537005408	2336865	657.721	5	335269	37.47	2234	69	15
TX20010	1697542571	2488993	682.02	3	264406	37.57	2386	72	18
TX20011	1106290715	2241282	493.597	14	162987	37.57	2173	54	9
TX20013	1448573745	2391027	605.837	1	561836	37.48	2317	62	18
TX20014	1420943320	2295287	619.07	5	1127428	37.52	2192	72	18
TX20015	1553428979	2272140	683.685	1	1136744	37.58	2171	70	18
TX20016	1257626545	2330853	539.556	6	493860	37.64	2230	80	21
TX20017	1576143170	2338204	674.083	3	252895	37.52	2252	78	21
TX20018	1168961060	2454398	476.272	1	568417	37.47	2348	72	18
TX20019	1208998644	2434230	496.666	2	179980	37.51	2343	70	18
TX20021	1511078758	2369694	637.668	1	161727	37.5	2319	72	18
TX20024	1518277089	2270344	668.743	1	118450	37.53	2183	72	18
TX20025	1202137197	2434224	493.848	1	179980	37.51	2343	70	18
TX20028	1613534914	2369554	680.945	10	148525	37.5	2317	72	18
TX20029	1226753018	2271791	539.994	1	208463	37.54	2199	71	18
TX20030	1707900998	2310824	739.087	6	279772	37.43	2207	70	18
TX20031	1226831795	2281479	537.735	6	191515	37.46	2170	70	18
TX20032	1263722103	2269134	556.918	10	207593	37.46	2168	58	12
TX20033	1377306883	2196051	627.174	9	1439064	37.66	2097	69	15
TX20034	1239086147	2371188	522.559	2	166556	37.36	2287	80	21
TX20035	1344540652	2320366	579.452	1	569631	37.44	2226	70	18
TX20036	1204784044	2320365	519.222	1	569052	37.44	2226	70	18
TX20037	1124457367	2320190	484.64	5	179220	37.44	2223	70	18
TX20039	1726441947	2308386	747.9	6	196392	37.44	2225	48	12
MEAN	1.32792e+09	2.31389e+06	573.538	4.43333	420355	37.516	2220.47	69.3	17.4

### Sheet: Table S2
Genbank Assembly Accession#	Strain Name	Isolate Source	Country	Sequence Type *	T7SS Subtype**
SAMN56633632	TX20001	Human blood, IE patient	USA	122	Undetermined
SAMN56633633	TX20002	Human blood, IE patient	USA	122	Undetermined
SAMN56633634	TX20004	Human blood, IE patient	USA	126	2E
GCA_019021805.1	TX20005	Human blood, IE patient	USA	117	2B
SAMN56633635	TX20006	Human blood, IE patient	USA	117	2B
SAMN56633636	TX20007	Human blood, IE patient	USA	127	none
SAMN56633637	TX20008	Human blood, IE patient	USA	12	1
SAMN56633638	TX20009	Human blood, IE patient	USA	26	2A
SAMN56633639	TX20010	Human blood, IE patient	USA	123	1
SAMN56633640	TX20011	Human blood, IE patient	USA	117	2B
SAMN56633641	TX20013	Human blood, IE patient	USA	12	1
SAMN56633642	TX20014	Human blood, IE patient	USA	128	2A
SAMN56633643	TX20015	Human blood, IE patient	USA	129	1
SAMN56633644	TX20016	Human blood, IE patient	USA	17	1
SAMN56633645	TX20017	Human blood, IE patient	USA	5	1
SAMN56633646	TX20018	Human blood, IE patient	USA	123	1
SAMN56633647	TX20019	Human blood, IE patient	USA	124	1
SAMN56633648	TX20021	Human blood, IE patient	USA	125	2A
SAMN56633649	TX20024	Human blood, IE patient	USA	117	2B
SAMN56633650	TX20025	Human blood, IE patient	USA	124	1
SAMN56633651	TX20028	Human blood, IE patient	USA	125	2A
SAMN56633652	TX20029	Human blood, IE patient	USA	117	2B
SAMN56633653	TX20030	Human blood, IE patient	USA	12	1
SAMN56633654	TX20031	Human blood, IE patient	USA	12	1
SAMN56633655	TX20032	Human blood, IE patient	USA	12	1
SAMN56633656	TX20033	Human blood, IE patient	USA	130	2A
SAMN56633657	TX20034	Human blood, IE patient	USA	8	2A
SAMN56633658	TX20035	Human blood, IE patient	USA	12	1
SAMN56633659	TX20036	Human blood, IE patient	USA	12	1
SAMN56633660	TX20037	Human blood, IE patient	USA	12	1
SAMN56633661	TX20039	Human blood, IE patient	USA	12	1
GCA_000270145.1	ATCC 43143	Human blood	Belgium	12	1
GCA_000203195.1	ATCC BAA-2069	Human blood, IE patient	Germany	6	1
GCA_000027185.1	UCN34	Human blood, IE patient	France	41	1
GCA_050562185.1	202	Domestic goose	Poland	59	Undetermined
GCA_026783525.1	A11030155	Human blood, IE patient	Denmark	Undetermined	1
GCA_026783575.1	A12017690	Human blood, IE patient	Denmark	26	2A
GCA_026783565.1	A12020840	Human blood, IE patient	Denmark	26	2A
GCA_026783505.1	A12028853	Human blood, IE patient	Denmark	5	1
GCA_026783485.1	A12056123	Human blood, IE patient	Denmark	26	2A
GCA_026783445.1	A12068225	Human blood, IE patient	Denmark	26	2A
GCA_026783455.1	A13000320	Human blood, IE patient	Denmark	61	1
GCA_026783425.1	A13000718	Human blood, IE patient	Denmark	5	1
GCA_026783405.1	A14000041	Human blood, IE patient	Denmark	132	Undetermined
GCA_026783385.1	A14000169	Human blood, IE patient	Denmark	133	1
GCA_026783355.1	A16000639	Human blood, IE patient	Denmark	134	2A
GCA_026783345.1	A16000717	Human blood, IE patient	Denmark	134	2A
GCA_900112565.1	ATCC 700065	Rumen of feral goat	Australia	27	2D
GCA_026783325.1	B12012321	Human blood, IE patient	Denmark	26	2A
GCA_026783305.1	B12314944	Human blood, IE patient	Denmark	12	1
GCA_026783285.1	B16897285	Human blood, IE patient	Denmark	135	Undetermined
GCA_026783245.1	B17912611	Human blood, IE patient	Denmark	19	2C
GCA_026783265.1	D15001661	Human blood, IE patient	Denmark	3	2A
GCA_026783185.1	D16131892	Human blood, IE patient	Denmark	139	1
GCA_002000985.1	DSM 16831	Koala feces	Australia	1	1
GCA_013267695.1	FDAARGOS_755	Human heart tissue, IE patient	USA	117	2B
GCA_019424875.1	HRMG_1055	Human stool	South Korea	2	1
GCA_001477575.1	ICDDRB-NRC-S1	Human stool	Bangladesh	Undetermined	None
GCA_023469885.1	LSSP242	Environmental/food/other	China	136	2A
GCA_900475715.1	NCTC13773	Koala feces	Australia	1	1
GCA_001703415.1	NTS31101958	Human blood, IE patient	France	109	1
GCA_000949245.1	NTS31106099	Human blood, IE and CRC patient	France	91	1
GCA_001658075.1	NTS31307655	Human blood, IE and CRC patient	France	109	1
GCA_040919085.1	RTP31023_210422	Human stool	USA	140	Undetermined
GCA_023109635.1	S31	Human, IE patient	USA	26	2A
GCA_965275735.1	SGG30	Human blood, IE and CRC patient	France	41	1
GCA_965275785.1	SGG37	Human blood, IE and CRC patient	France	2	1
GCA_965275775.1	SGG40	Human blood, IE and CRC patient	France	5	1
GCA_965275795.1	SGG42	Human blood, IE and CRC patient	France	116	1
GCA_965275805.1	SGG44	Human blood, IE and CRC patient	France	26	2A
GCA_945915635.1	SRR11489771	Pig intestine	China	26	2A
GCA_900107905.1	VTM1R27	Moose rumen	USA	137	Undetermined
GCA_900109835.1	VTM1R29	Moose rumen	USA	137	Undetermined
GCA_900103105.1	VTM3R24	Moose rumen	USA	138	2C
GCA_900101135.1	VTM3R42	Moose rumen	USA	138	2C
GCA_027474865.2	XH2168	Human blood, IE patient	China	90	1
# For strains TX20001 - TX20004, and TX20006 to to TX20039, Biosample ID is listed. These will be replaced by genbank accession numbers once available.
* Sequence type (ST) was assigned as described in the Mterials and Methods section. Undetermined, insufficient information to determine ST due to assembly gaps
** T7SS subtype was determined as described in the Materials and Methods section. Undetermined, insufficient information to determine due to assembly gaps; none, no T7SS was found

### Sheet: Table S3
ARO term*	Drug Class	% identity	% length of reference
Core Genome
vanT gene in vanG cluster	Glycopeptide antibiotic	32.6	51.69
vanY gene in vanB cluster	Glycopeptide antibiotic	32.69	95.9
Accessory Genome
APH(3')-IIIa	Aminoglycoside antibiotic	100	100
lsaE	Lincosamide antibiotic, streptogramin antibiotic, pleuromutilin antibiotic	100	100
AAC(6')-Ie-APH(2'')-Ia bifunctional protein	Aminoglycoside antibiotic	100	100
qacG	Disinfecting agents and antiseptics	56.6	100.93
ErmB	Macrolide antibiotic, lincosamide antibiotic, streptogramin antibiotic, streptogramin A antibiotic, streptogramin B antibiotic	99.18	98.79
tet(O)	Tetracycline antibiotic	98.28	100
SAT-4	Nucleoside antibiotic	98.89	100
aad(6)	Aminoglycoside antibiotic	100	109.42
tet(M)	Tetracycline antibiotic	99.37	100
tet(O/W/32/O)	Tetracycline antibiotic	98.59	100
tet(45)	Tetracycline antibiotic	76.67	101.97
lnuB	Lincosamide antibiotic, streptogramin antibiotic, pleuromutilin antibiotic	99.63	100
tet(M)	Tetracycline antibiotic	98.75	100
tet(M)	Tetracycline antibiotic	98.75	100
tet(M)	Tetracycline antibiotic	94.21	100
qacG	Disinfecting agents and antiseptics	44.34	79.44
23S rRNA (adenine(2058)-N(6))-methyltransferase Erm(A)	Macrolide antibiotic, lincosamide antibiotic, streptogramin antibiotic, streptogramin A antibiotic, streptogramin B antibiotic	99.59	100
ErmT	Macrolide antibiotic, lincosamide antibiotic, streptogramin antibiotic, streptogramin A antibiotic, streptogramin B antibiotic	99.18	100
*Antibiotic Resistance Ontology (ARO)
